# Neuropeptide Signaling Promotes Stem-Cell Driven Regeneration in Planarians

**DOI:** 10.64898/2026.10.10.758126

**Authors:** Christina E. Endara-Arnold, Jennifer E. Jenkins, Andres E. Villalobos, Rachel H. Roberts-Galbraith

**Affiliations:** University of Georgia, Neuroscience Program, 120 Cedar St., Athens, GA, 30602, USA; University of Georgia, Cellular Biology Department, Current Address: Duke University, Cellular Biology Department, 307 Research Drive Durham, NC 27710; University of Georgia, College of Engineering, Current Address: Northwestern University, 355 E Erie St, Chicago, Illinois 26N

## Abstract

Neurons and neuroendocrine cells produce neuropeptides, which act as long-range signals to modulate organismal state and physiological function. In a few cases, neuropeptides have been thought to promote regeneration, but understanding this connection has been difficult due to the relatively poor regenerative capacity of most traditional model organisms. To test whether neuropeptides drive robust regeneration, we used the highly regenerative asexual planarian flatworm as a model. We began by investigating enzymes that cleave and process pre-propeptides to produce bioactive neuropeptides. We characterized 12 putative neuropeptide-processing enzymes and identified three enzymes, prohormone convertase 2 (pc2), carboxypeptidase E (CPE), and peptidylglycine alpha-hydroxylating monooxygenase (PHM-1) that regulate regeneration through their effects on stem cell differentiation and maintenance. We then investigated 51 of the 52 known neuropeptide-encoding genes in planarians, finding that 16 of these genes promote efficient regeneration and/or stem cell function. Our work indicates that diverse neuropeptides regulate endogenous pluripotent stem cells during homeostasis and in robust regeneration. Our data supports a key role for neuropeptide signaling in planarians to promote a pro-regenerative state, which could be valuable to mimic in regenerative therapies.

**Significance Statement:** Planarians possess pluripotent stem cells that give rise to all cell types in regeneration and homeostasis. Importantly, the signaling pathways that control stem cell behaviors in planarians, particularly after injury, are poorly understood. We here test the hypothesis that the planarian nervous system is the source of key signals that allow proper planarian regeneration to occur. Our work further reveals that the planarian nervous system promotes signaling for tissue renewal and stem cell control through a diverse group of neuropeptides.
