## Supplemental Table 1 for "Neuropeptide Signaling Promotes Stem-Cell Driven Regeneration in Planarians"

### Sheet: Sheet1
Original Gene Name	Contig	Top Hit	Organsim	E-value	Sequence ID	New Name
PC1	8406	neuroendocrine convertase 1 isoform 1 preproprotein	homo sapiens	3e-160	NP_000430.3	PC1
		proprotein convertase subtilisin/kexin type 5 isoform X4	Bubalus kerabau	2e-141	XP_055434306.1
		proprotein convertase subtilisin/kexin type 5 isoform X5	homo sapiens	9e-139	XP_047279412.1
		proprotein convertase subtilisin/kexin type 5 isoform X4	Macaca nemestrina	4e-140	XP_011769256.1
PC2	1566	amontillado	Drosophila melanogaster	0	NP_477318.1	PC2
		neuroendocrine convertase 2 isoform 3	homo sapiens	0	NP_001188457.1
		neuroendocrine convertase 2	Caenorhabditis elegans	0	NP_001023732.1
PC3	1484	neuroendocrine convertase 1 precursor	Danio rerio	1e-84	NP_001131134.1	PC-like
		proprotein convertase subtilisin/kexin type 5 isoform X4	Bubalus kerabau	9e-84	XP_055434306.1
		neuroendocrine convertase 1 isoform 1 preprotein	homo sapiens	2e-82	NP_000430.3
		proprotein convertase subtilisin/kexin type 6 isoform PACE4CS preprotein	homo sapiens	1e-81	NP_612196.1
furin	10832	furin 1, isoform J	Drosophila melanogaster	0	NP_001262954.1	furin-1
		furin 1, isoform B	Drosophila melanogaster	0	NP_524885.1
		proprotein convertase subtilisin/kexin type 6 isoform PACE4-AI preprotein	homo sapiens	0	NP_002561.1
		furin isoform 2 precursor	homo sapiens	0	NP_001369551.1
furin-like	8779	LD30182p	Drosophila melanogaster	0	AAL48024.1	furin-2
		proprotein convertase subtilisin/kexin type 5 isoform 3 precursor	homo sapiens	0	NP_001358972.1
		furin 2, isoform A	Drosophila melanogaster	0	NP_727963.1
		proprotein convertase subtilisin/kexin type5a	Danio rerio	0	ABI93777.1
CPE	3059	carboxypeptidase E precursor	Danio rerio	7e-120	NP_999975.1	CPE
		carboxypeptidase E preprotein	homo sapiens	8e-119	NP_001864.1
		carboxypeptidase E preprotein	mus musculus	2e-117	NP_038522.2
CPD	5718	CPD, isoform 4	pan troglodytes	1e-129	PNI47145.1	CPD
		carboxypeptidase D, isoform 2	homo sapiens	4e-128	NP_001186704.1
		carboxypeptidse D isoform 1 precursor	homo sapiens	6e-126	NP_001295.2
		carboxypeptidase precursor	Drosophila melanogaster	5e-125	AAA91650.1
CPA	2541	carboxypeptidase A2 precursor	homo sapiens	3e-71	NP_001860.2	CPA/B-1
		procarboxypeptidase A2	homo sapiens	8e-71	1AYE_A
		carboxypeptidase A5 precursor	Danio rerio	9e-67	NP_954965.1
		carboxypeptidase B isoform 1 precursor	Danio rerio	1e-66	NP_001315354.1
CPO	5999	peptidase M14 carboxypeptidase A domain-containing protein	Caenorhabditis elegans	3e-68	NP_871809.1	CPA/B/O-1
		carboxypeptidse B2 precursor	Danio rerio	1e-65	NP_001018539.2
		carboxypeptidase O precursor	homo sapiens	3e-63	NP_775100.1
		carboxypeptidase A4 precursor	Danio rerio	7e-63	NP_001002217.1
		carboxypeptidase A2 precursor	homo sapiens	2e-62	NP_001860.2
PAM-1	2646	putative peptidylglycine alpha-hydroxylating monoxygenase 1	Caenorhabditis elegans	2e-68	NP_490898.1	PHM-1
		peptidylglycine-alpha-hydroxylating monooxygenase, isoform A	Drosophila melanogaster	1e-67	NP_477225.1
		peptidylglycine-alpha-hydroxylating monooxygenase B isoform X1	homo sapiens	2e-51	XP_056322363.1
PAM-2	4863	peptidyl-glycine alpha-amidating monooxygenase isoform X2	Danio rerio	3e-114	XP_009303381.1	PAM-like
		peptidyl-glycine alpha-amidating monooxygenase isoform X19	lontra canadensis	4e-102	XP_032701643.1
		peptidyl-glycine alpha-amidating monooxygenase isoform r precursor	homo sapiens	1e-101	NP_001351522.1
		peptidyl-glycine alpha-amidating monooxygenase isoform n precursor	homo sapiens	4e-101	NP_001351518.1
PAM-like	3093	peptidyl-alpha-hydroxyglycine-alpha-amidating lyase 2, isoform	Drosophila melanogaster	3e-52	NP_001286776.1
		putative peptidyl-alpha-hydroxyglycine alpha-amidating lyase pgal-1	Caenorhabditis elegans	4e-47	NP_491475.2
		peptidyl-glycine alpha-amidating monooxygenase isoform X34	homo sapiens	4e-47	NP_491475.2	PAL-1
