## Supplemental Table 2 for "Neuropeptide Signaling Promotes Stem-Cell Driven Regeneration in Planarians"

### Sheet: Sheet1
Gene name	Dresden contig or NCBI ID	Plasmid orrientation	Main Cell Type Cluster	Primer Forward	Primer reverse	Plasmid sequence
Neuropeptide Processor Genes:
prohormone convertase 1 (PC1)	dd_Smed_v6_8406_0_1	t3	N/A	TGAAAAATGCCCATCAACAA	CCCACTTCGATCTTCGTCAT	CNNNNNNNNNGNNGACNNNTNTCTTAGCTTCGGNNNNTTCCACCCATGTTTCCTATTGGATTTTCTCCCGANTTGTGAACTGAGTGAAAAGGCCAATTTATAATTCCATCTTTACTTTTGTCTAAATTTCGAGTTGTAAGAAGTGTAGTATTCATCCCATAGGGTGATTGTAATTTTATTAATAGTGCTCCCCTAACTTCATATGTAATATTCATTAAGATAATTATACTCTCAATAAATGCCACTTTTTCTTTACAGTGATTACCATACGCAATAATTGTTGCTGGCAATTTGTTGGATATCTTTTTGCTAGATTTTACTTTAACGCGGCATGTTGTCATAGGGGGGACATTTTTCCAATTTTGAGCCTTTTTTACCATTTTGTAAGCATTTAATAAG…
prohormone convertase -like (PC-like)	dd_Smed_v6_1484_0_1	sp6	neoblast (0,5, 22)	CATCATCAATGACGGAAACG	AAAATCTTGGCCACAACGAG	CCNNNNNNNNNGNANGACACTCCCTCGTCCNGAAATATTCGCTTTATAAACGTTAAACAGATTCATATCTAAACCCGGATTCACTTCATCAAACTGACCATAATTATAGTATTGCCAGAGTTTATCAACTTGGGGATCATTAAATTTAAAGCTTCCTAAACCCTCATGTCGCTGATTAACCAATCCTCGATATTCTTTATCGTCCTCCATTGTTTTTTGATTCATACCGTAACGCTTTTTGTTAGTAAATGATTTCTTATGAACCTTAGGATTTATTTTTGTCGCGTAAATATCAAATTCAGAAGCTGGCTTTTTCTCCATGTCAGTATCAGCATCAAGATCATTTACAAGTTCCTTTTCAACATCTTCAAGAACTTTCTTCTGAGTATCAGAATCCAA…	CCNNNNNNNNNGNANGACACTCCCTCGTCCNGAAATATTCGCTTTATAAACGTTAAACAGATTCATATCTAAACCCGGATTCACTTCATCAAACTGACCATAATTATAGTATTGCCAGAGTTTATCAACTTGGGGATCATTAAATTTAAAGCTTCCTAAACCCTCATGTCGCTGATTAACCAATCCTCGATATTCTTTATCGTCCTCCATTGTTTTTTGATTCATACCGTAACGCTTTTTGTTAGTAAATGATTTCTTATGAACCTTAGGATTTATTTTTGTCGCGTAAATATCAAATTCAGAAGCTGGCTTTTTCTCCATGTCAGTATCAGCATCAAGATCATTTACAAGTTCCTTTTCAACATCTTCAAGAACTTTCTTCTGAGTATCAGAATCCAA…	CCNNNNNNNNNGNANGACACTCCCTCGTCCNGAAATATTCGCTTTATAAACGTTAAACAGATTCATATCTAAACCCGGATTCACTTCATCAAACTGACCATAATTATAGTATTGCCAGAGTTTATCAACTTGGGGATCATTAAATTTAAAGCTTCCTAAACCCTCATGTCGCTGATTAACCAATCCTCGATATTCTTTATCGTCCTCCATTGTTTTTTGATTCATACCGTAACGCTTTTTGTTAGTAAATGATTTCTTATGAACCTTAGGATTTATTTTTGTCGCGTAAATATCAAATTCAGAAGCTGGCTTTTTCTCCATGTCAGTATCAGCATCAAGATCATTTACAAGTTCCTTTTCAACATCTTCAAGAACTTTCTTCTGAGTATCAGAATCCAA…	CCNNNNNNNNNGNANGACACTCCCTCGTCCNGAAATATTCGCTTTATAAACGTTAAACAGATTCATATCTAAACCCGGATTCACTTCATCAAACTGACCATAATTATAGTATTGCCAGAGTTTATCAACTTGGGGATCATTAAATTTAAAGCTTCCTAAACCCTCATGTCGCTGATTAACCAATCCTCGATATTCTTTATCGTCCTCCATTGTTTTTTGATTCATACCGTAACGCTTTTTGTTAGTAAATGATTTCTTATGAACCTTAGGATTTATTTTTGTCGCGTAAATATCAAATTCAGAAGCTGGCTTTTTCTCCATGTCAGTATCAGCATCAAGATCATTTACAAGTTCCTTTTCAACATCTTCAAGAACTTTCTTCTGAGTATCAGAATCCAA…	CCNNNNNNNNNGNANGACACTCCCTCGTCCNGAAATATTCGCTTTATAAACGTTAAACAGATTCATATCTAAACCCGGATTCACTTCATCAAACTGACCATAATTATAGTATTGCCAGAGTTTATCAACTTGGGGATCATTAAATTTAAAGCTTCCTAAACCCTCATGTCGCTGATTAACCAATCCTCGATATTCTTTATCGTCCTCCATTGTTTTTTGATTCATACCGTAACGCTTTTTGTTAGTAAATGATTTCTTATGAACCTTAGGATTTATTTTTGTCGCGTAAATATCAAATTCAGAAGCTGGCTTTTTCTCCATGTCAGTATCAGCATCAAGATCATTTACAAGTTCCTTTTCAACATCTTCAAGAACTTTCTTCTGAGTATCAGAATCCAA…	CCNNNNNNNNNGNANGACACTCCCTCGTCCNGAAATATTCGCTTTATAAACGTTAAACAGATTCATATCTAAACCCGGATTCACTTCATCAAACTGACCATAATTATAGTATTGCCAGAGTTTATCAACTTGGGGATCATTAAATTTAAAGCTTCCTAAACCCTCATGTCGCTGATTAACCAATCCTCGATATTCTTTATCGTCCTCCATTGTTTTTTGATTCATACCGTAACGCTTTTTGTTAGTAAATGATTTCTTATGAACCTTAGGATTTATTTTTGTCGCGTAAATATCAAATTCAGAAGCTGGCTTTTTCTCCATGTCAGTATCAGCATCAAGATCATTTACAAGTTCCTTTTCAACATCTTCAAGAACTTTCTTCTGAGTATCAGAATCCAA…	CCNNNNNNNNNGNANGACACTCCCTCGTCCNGAAATATTCGCTTTATAAACGTTAAACAGATTCATATCTAAACCCGGATTCACTTCATCAAACTGACCATAATTATAGTATTGCCAGAGTTTATCAACTTGGGGATCATTAAATTTAAAGCTTCCTAAACCCTCATGTCGCTGATTAACCAATCCTCGATATTCTTTATCGTCCTCCATTGTTTTTTGATTCATACCGTAACGCTTTTTGTTAGTAAATGATTTCTTATGAACCTTAGGATTTATTTTTGTCGCGTAAATATCAAATTCAGAAGCTGGCTTTTTCTCCATGTCAGTATCAGCATCAAGATCATTTACAAGTTCCTTTTCAACATCTTCAAGAACTTTCTTCTGAGTATCAGAATCCAA…	CCNNNNNNNNNGNANGACACTCCCTCGTCCNGAAATATTCGCTTTATAAACGTTAAACAGATTCATATCTAAACCCGGATTCACTTCATCAAACTGACCATAATTATAGTATTGCCAGAGTTTATCAACTTGGGGATCATTAAATTTAAAGCTTCCTAAACCCTCATGTCGCTGATTAACCAATCCTCGATATTCTTTATCGTCCTCCATTGTTTTTTGATTCATACCGTAACGCTTTTTGTTAGTAAATGATTTCTTATGAACCTTAGGATTTATTTTTGTCGCGTAAATATCAAATTCAGAAGCTGGCTTTTTCTCCATGTCAGTATCAGCATCAAGATCATTTACAAGTTCCTTTTCAACATCTTCAAGAACTTTCTTCTGAGTATCAGAATCCAA…	CCNNNNNNNNNGNANGACACTCCCTCGTCCNGAAATATTCGCTTTATAAACGTTAAACAGATTCATATCTAAACCCGGATTCACTTCATCAAACTGACCATAATTATAGTATTGCCAGAGTTTATCAACTTGGGGATCATTAAATTTAAAGCTTCCTAAACCCTCATGTCGCTGATTAACCAATCCTCGATATTCTTTATCGTCCTCCATTGTTTTTTGATTCATACCGTAACGCTTTTTGTTAGTAAATGATTTCTTATGAACCTTAGGATTTATTTTTGTCGCGTAAATATCAAATTCAGAAGCTGGCTTTTTCTCCATGTCAGTATCAGCATCAAGATCATTTACAAGTTCCTTTTCAACATCTTCAAGAACTTTCTTCTGAGTATCAGAATCCAA…	CCNNNNNNNNNGNANGACACTCCCTCGTCCNGAAATATTCGCTTTATAAACGTTAAACAGATTCATATCTAAACCCGGATTCACTTCATCAAACTGACCATAATTATAGTATTGCCAGAGTTTATCAACTTGGGGATCATTAAATTTAAAGCTTCCTAAACCCTCATGTCGCTGATTAACCAATCCTCGATATTCTTTATCGTCCTCCATTGTTTTTTGATTCATACCGTAACGCTTTTTGTTAGTAAATGATTTCTTATGAACCTTAGGATTTATTTTTGTCGCGTAAATATCAAATTCAGAAGCTGGCTTTTTCTCCATGTCAGTATCAGCATCAAGATCATTTACAAGTTCCTTTTCAACATCTTCAAGAACTTTCTTCTGAGTATCAGAATCCAA…	CCNNNNNNNNNGNANGACACTCCCTCGTCCNGAAATATTCGCTTTATAAACGTTAAACAGATTCATATCTAAACCCGGATTCACTTCATCAAACTGACCATAATTATAGTATTGCCAGAGTTTATCAACTTGGGGATCATTAAATTTAAAGCTTCCTAAACCCTCATGTCGCTGATTAACCAATCCTCGATATTCTTTATCGTCCTCCATTGTTTTTTGATTCATACCGTAACGCTTTTTGTTAGTAAATGATTTCTTATGAACCTTAGGATTTATTTTTGTCGCGTAAATATCAAATTCAGAAGCTGGCTTTTTCTCCATGTCAGTATCAGCATCAAGATCATTTACAAGTTCCTTTTCAACATCTTCAAGAACTTTCTTCTGAGTATCAGAATCCAA…	CCNNNNNNNNNGNANGACACTCCCTCGTCCNGAAATATTCGCTTTATAAACGTTAAACAGATTCATATCTAAACCCGGATTCACTTCATCAAACTGACCATAATTATAGTATTGCCAGAGTTTATCAACTTGGGGATCATTAAATTTAAAGCTTCCTAAACCCTCATGTCGCTGATTAACCAATCCTCGATATTCTTTATCGTCCTCCATTGTTTTTTGATTCATACCGTAACGCTTTTTGTTAGTAAATGATTTCTTATGAACCTTAGGATTTATTTTTGTCGCGTAAATATCAAATTCAGAAGCTGGCTTTTTCTCCATGTCAGTATCAGCATCAAGATCATTTACAAGTTCCTTTTCAACATCTTCAAGAACTTTCTTCTGAGTATCAGAATCCAA…	CCNNNNNNNNNGNANGACACTCCCTCGTCCNGAAATATTCGCTTTATAAACGTTAAACAGATTCATATCTAAACCCGGATTCACTTCATCAAACTGACCATAATTATAGTATTGCCAGAGTTTATCAACTTGGGGATCATTAAATTTAAAGCTTCCTAAACCCTCATGTCGCTGATTAACCAATCCTCGATATTCTTTATCGTCCTCCATTGTTTTTTGATTCATACCGTAACGCTTTTTGTTAGTAAATGATTTCTTATGAACCTTAGGATTTATTTTTGTCGCGTAAATATCAAATTCAGAAGCTGGCTTTTTCTCCATGTCAGTATCAGCATCAAGATCATTTACAAGTTCCTTTTCAACATCTTCAAGAACTTTCTTCTGAGTATCAGAATCCAA…	CCNNNNNNNNNGNANGACACTCCCTCGTCCNGAAATATTCGCTTTATAAACGTTAAACAGATTCATATCTAAACCCGGATTCACTTCATCAAACTGACCATAATTATAGTATTGCCAGAGTTTATCAACTTGGGGATCATTAAATTTAAAGCTTCCTAAACCCTCATGTCGCTGATTAACCAATCCTCGATATTCTTTATCGTCCTCCATTGTTTTTTGATTCATACCGTAACGCTTTTTGTTAGTAAATGATTTCTTATGAACCTTAGGATTTATTTTTGTCGCGTAAATATCAAATTCAGAAGCTGGCTTTTTCTCCATGTCAGTATCAGCATCAAGATCATTTACAAGTTCCTTTTCAACATCTTCAAGAACTTTCTTCTGAGTATCAGAATCCAA…	CCNNNNNNNNNGNANGACACTCCCTCGTCCNGAAATATTCGCTTTATAAACGTTAAACAGATTCATATCTAAACCCGGATTCACTTCATCAAACTGACCATAATTATAGTATTGCCAGAGTTTATCAACTTGGGGATCATTAAATTTAAAGCTTCCTAAACCCTCATGTCGCTGATTAACCAATCCTCGATATTCTTTATCGTCCTCCATTGTTTTTTGATTCATACCGTAACGCTTTTTGTTAGTAAATGATTTCTTATGAACCTTAGGATTTATTTTTGTCGCGTAAATATCAAATTCAGAAGCTGGCTTTTTCTCCATGTCAGTATCAGCATCAAGATCATTTACAAGTTCCTTTTCAACATCTTCAAGAACTTTCTTCTGAGTATCAGAATCCAA…	CCNNNNNNNNNGNANGACACTCCCTCGTCCNGAAATATTCGCTTTATAAACGTTAAACAGATTCATATCTAAACCCGGATTCACTTCATCAAACTGACCATAATTATAGTATTGCCAGAGTTTATCAACTTGGGGATCATTAAATTTAAAGCTTCCTAAACCCTCATGTCGCTGATTAACCAATCCTCGATATTCTTTATCGTCCTCCATTGTTTTTTGATTCATACCGTAACGCTTTTTGTTAGTAAATGATTTCTTATGAACCTTAGGATTTATTTTTGTCGCGTAAATATCAAATTCAGAAGCTGGCTTTTTCTCCATGTCAGTATCAGCATCAAGATCATTTACAAGTTCCTTTTCAACATCTTCAAGAACTTTCTTCTGAGTATCAGAATCCAA…	CCNNNNNNNNNGNANGACACTCCCTCGTCCNGAAATATTCGCTTTATAAACGTTAAACAGATTCATATCTAAACCCGGATTCACTTCATCAAACTGACCATAATTATAGTATTGCCAGAGTTTATCAACTTGGGGATCATTAAATTTAAAGCTTCCTAAACCCTCATGTCGCTGATTAACCAATCCTCGATATTCTTTATCGTCCTCCATTGTTTTTTGATTCATACCGTAACGCTTTTTGTTAGTAAATGATTTCTTATGAACCTTAGGATTTATTTTTGTCGCGTAAATATCAAATTCAGAAGCTGGCTTTTTCTCCATGTCAGTATCAGCATCAAGATCATTTACAAGTTCCTTTTCAACATCTTCAAGAACTTTCTTCTGAGTATCAGAATCCAA…	CCNNNNNNNNNGNANGACACTCCCTCGTCCNGAAATATTCGCTTTATAAACGTTAAACAGATTCATATCTAAACCCGGATTCACTTCATCAAACTGACCATAATTATAGTATTGCCAGAGTTTATCAACTTGGGGATCATTAAATTTAAAGCTTCCTAAACCCTCATGTCGCTGATTAACCAATCCTCGATATTCTTTATCGTCCTCCATTGTTTTTTGATTCATACCGTAACGCTTTTTGTTAGTAAATGATTTCTTATGAACCTTAGGATTTATTTTTGTCGCGTAAATATCAAATTCAGAAGCTGGCTTTTTCTCCATGTCAGTATCAGCATCAAGATCATTTACAAGTTCCTTTTCAACATCTTCAAGAACTTTCTTCTGAGTATCAGAATCCAA…	CCNNNNNNNNNGNANGACACTCCCTCGTCCNGAAATATTCGCTTTATAAACGTTAAACAGATTCATATCTAAACCCGGATTCACTTCATCAAACTGACCATAATTATAGTATTGCCAGAGTTTATCAACTTGGGGATCATTAAATTTAAAGCTTCCTAAACCCTCATGTCGCTGATTAACCAATCCTCGATATTCTTTATCGTCCTCCATTGTTTTTTGATTCATACCGTAACGCTTTTTGTTAGTAAATGATTTCTTATGAACCTTAGGATTTATTTTTGTCGCGTAAATATCAAATTCAGAAGCTGGCTTTTTCTCCATGTCAGTATCAGCATCAAGATCATTTACAAGTTCCTTTTCAACATCTTCAAGAACTTTCTTCTGAGTATCAGAATCCAA…	CCNNNNNNNNNGNANGACACTCCCTCGTCCNGAAATATTCGCTTTATAAACGTTAAACAGATTCATATCTAAACCCGGATTCACTTCATCAAACTGACCATAATTATAGTATTGCCAGAGTTTATCAACTTGGGGATCATTAAATTTAAAGCTTCCTAAACCCTCATGTCGCTGATTAACCAATCCTCGATATTCTTTATCGTCCTCCATTGTTTTTTGATTCATACCGTAACGCTTTTTGTTAGTAAATGATTTCTTATGAACCTTAGGATTTATTTTTGTCGCGTAAATATCAAATTCAGAAGCTGGCTTTTTCTCCATGTCAGTATCAGCATCAAGATCATTTACAAGTTCCTTTTCAACATCTTCAAGAACTTTCTTCTGAGTATCAGAATCCAA…	CCNNNNNNNNNGNANGACACTCCCTCGTCCNGAAATATTCGCTTTATAAACGTTAAACAGATTCATATCTAAACCCGGATTCACTTCATCAAACTGACCATAATTATAGTATTGCCAGAGTTTATCAACTTGGGGATCATTAAATTTAAAGCTTCCTAAACCCTCATGTCGCTGATTAACCAATCCTCGATATTCTTTATCGTCCTCCATTGTTTTTTGATTCATACCGTAACGCTTTTTGTTAGTAAATGATTTCTTATGAACCTTAGGATTTATTTTTGTCGCGTAAATATCAAATTCAGAAGCTGGCTTTTTCTCCATGTCAGTATCAGCATCAAGATCATTTACAAGTTCCTTTTCAACATCTTCAAGAACTTTCTTCTGAGTATCAGAATCCAA…	CCNNNNNNNNNGNANGACACTCCCTCGTCCNGAAATATTCGCTTTATAAACGTTAAACAGATTCATATCTAAACCCGGATTCACTTCATCAAACTGACCATAATTATAGTATTGCCAGAGTTTATCAACTTGGGGATCATTAAATTTAAAGCTTCCTAAACCCTCATGTCGCTGATTAACCAATCCTCGATATTCTTTATCGTCCTCCATTGTTTTTTGATTCATACCGTAACGCTTTTTGTTAGTAAATGATTTCTTATGAACCTTAGGATTTATTTTTGTCGCGTAAATATCAAATTCAGAAGCTGGCTTTTTCTCCATGTCAGTATCAGCATCAAGATCATTTACAAGTTCCTTTTCAACATCTTCAAGAACTTTCTTCTGAGTATCAGAATCCAA…	CCNNNNNNNNNGNANGACACTCCCTCGTCCNGAAATATTCGCTTTATAAACGTTAAACAGATTCATATCTAAACCCGGATTCACTTCATCAAACTGACCATAATTATAGTATTGCCAGAGTTTATCAACTTGGGGATCATTAAATTTAAAGCTTCCTAAACCCTCATGTCGCTGATTAACCAATCCTCGATATTCTTTATCGTCCTCCATTGTTTTTTGATTCATACCGTAACGCTTTTTGTTAGTAAATGATTTCTTATGAACCTTAGGATTTATTTTTGTCGCGTAAATATCAAATTCAGAAGCTGGCTTTTTCTCCATGTCAGTATCAGCATCAAGATCATTTACAAGTTCCTTTTCAACATCTTCAAGAACTTTCTTCTGAGTATCAGAATCCAA…	CCNNNNNNNNNGNANGACACTCCCTCGTCCNGAAATATTCGCTTTATAAACGTTAAACAGATTCATATCTAAACCCGGATTCACTTCATCAAACTGACCATAATTATAGTATTGCCAGAGTTTATCAACTTGGGGATCATTAAATTTAAAGCTTCCTAAACCCTCATGTCGCTGATTAACCAATCCTCGATATTCTTTATCGTCCTCCATTGTTTTTTGATTCATACCGTAACGCTTTTTGTTAGTAAATGATTTCTTATGAACCTTAGGATTTATTTTTGTCGCGTAAATATCAAATTCAGAAGCTGGCTTTTTCTCCATGTCAGTATCAGCATCAAGATCATTTACAAGTTCCTTTTCAACATCTTCAAGAACTTTCTTCTGAGTATCAGAATCCAA…
carboxypeptidase E (CPE)	dd_Smed_v6_3059_0_1	sp6	neural (8, 9, 20, 21, 23)	TGCAAATCGAACGAGAAATG	CGACTTGACCAGCAGCTGTA	CNNNNNNNNNNGANANGATGGGTTGTCGGAGGACCAATGCTAATAATGTCGATTTGAATCGGAATTTTCCGGATTTGGACAAAGTCGTGTTTAAAAATTCGGAGTTGGGAGGAAAGCAAGATCATCTTTTGAATAAGAAAACCATTGACGAGGATGAGCTTGAACGGGAAACTCTGATGGTGATAGCCTGGATTACTTCTATTCCGTTTGTCCTATCAGCTAATATTCACGGTGGTGATGTGGTGGCTAACTATCCATATGATAAATCGACTGTTGACGGTAAAAATCAGGCTTCACTGACACCAGACAACGAAGTTTTCAAATTTTTAGCTCTTTCGTACTCAAAGTACAATCCAAGAATGTTCAAGCGAAAAGATTCGTGCCCAAATTCAGATTTCT…
PHM-1	dd_Smed_v6_2646_0_1	t3	neural (8, 9, 18, 20, 21, 23) & parenchymal (12)	CCACAGATGGCTCAATTCCT	TCCTTTACGACACCAGGACA	CCNNNNNNNNNNNGNNNNNGANTTCACCAACTTCACAAAANANGACGGATTTTGTTTAAAACAATTCATCGAAATTCTCAAACTTTTTGTGANCAAATAAAGTATCGTCCAAAATATCATCTGAATTTTCTTTTGGATTATCGTCCCACATGTTTGATATTAGTTTATCCATGTTTCTTTCTTGTTTTTCCAAGTCATTTACTATTTCATTTATTATGTTGTTTGCACCAGGCAACATTGCAGCAGCTGATGGAATTTTTAAGGAATCAAAGAAAGAATCCCATTTGAATTTTGGCCATCCAGCAGAAAAACAAATTTGATTTTGATCATCGTAAATTTGTGAACTATCTTCTCGATCAACCCAGTAGTAAATATAGAAATTACACATTTCATCTTTTC…
PAM-like	dd_Smed_v6_4863_0_1	sp6	neural (8, 9)	TGGAATTGTCATCGAAACCA	TGTCCATGCATGAGATCCAC	CNNNNNNNNNNNTCNANNNCCGGNNTATGTAGTTGGAATATTTCTCCTCTTTTCCTATTATGGAAAAATTCAGCCTCAGACACGAAAAGTTAATTTAGACGTGAGCTGCAGATATAAAGGAAATAGTGAAGCGTACACATTAGCTTTCCGAACTCATGCGCACGCCTTGGGTCGTTCCATCTCTGGGTATAAAGTTTCATTGAATGATGGTCAAATTGAACTAATAGGTAAAGGAAATCCTCAGTGGCCTCAAACATTTTACAAATCTGCTCAAGTCCAGATAAAACCAGGAGATATACTTATGGCGCGTTGTCTATTTGACTCGACGGGGAAAGATACTGTTACAGAAATCGGATCTACTTATATGGATGAAATGTGCAATTTTTATATCATGATGGT…
PAL-1	dd_Smed_v6_3093_0_1	sp6	neural (8, 9, 18, 20, 21, 23, 33, 34)	TTGTACCAAACTGGCCATCA	AAACGGGTCCAAACTTTTCA	CNNNNNNNNNNTTGTATATTTTTCNCAGAGCTGATGTAGAAATGGATGAGAGATCATTCAACAGTAAAAATCAGTACCAAAAACTCTCCGATGGGCCGATCAAAGAGAGCACAATAATAAAGATAAACAATGACATTGATAACGCGAAAGTGGTGGGAGAATTCGGTTCAAATCTGTTTTATTTACCTCACGGAATATTTGCTGATAAACATCATATGATTGCAACAGATCTCGCTAGGCATCAAGTTCTGCGCATTCCTCACAATTCCAATAAACCGGATTTAATCCTCGGGGAAATTTTCACACCTGGAAATGATGCGAATCATTTTTGTAAACCGACTCATGCCGTTGCCGCTGAAGACGGCACGATTTTTGTAGCGGATGGATATTGCAATTCGA…
furin-1	dd_Smed_v6_10832_0_1	sp6	Main: N/A; Subcluster: muscle (8, 13)	TCAGAATCACGTGGCCATTA	CCCAACTGGCCGAGTAAATA	CNNNNNNNCNNNGNNTTATACNGACACTTGGGCAGTCCAAATCAACGGAACAGTTGACGACGCAAGGATATTAGCCGCCACATATGGATTCGTTTTTCTCAATGAGATAATGCCGTCCATTTATTCATTCAAGCACCGACGAGTATCAAAGCGCTCAATTTATCCGAGCAATTACTATCAGAGCAATTTATCCGATGATCCAAGAGTCATCTGGTTGGAGCAACAATTTGCCAAAGTCAGGGTGAAACGGCACATTGTCAATGATCCAAAATGGTACAAAATGTGGTATCTGAATAAAATGAATAAAGAAAACTCAATGAATATTATATCAGCTTGGAAAAAGGGATACAGGGGCCAGAATGTCGTCGTGTCTATCCTCGATGATGGAATAGAAAAAGA…
furin-2	dd_Smed_v6_8779_0_1	sp6	cathepsin+ (31)	ACTCAATCACCGGAAGATGC	TTACATGGCCGTTACCGATT	CNNNNNNNNNNNGNNNNGCTTCNGTTGTCCNCGTGGACATAAATTAAATTCAAGTGGAATCTGTCAACGTATTATAACATGCTCGATTTCAAAATTCTGGATGTTAGATAAACGAAAATGCGTGAAATGTGATTCTTCCTGTCGTAGTTGCCATCAAAAAGGAACATGCACCAGTTGTTATCGGAATTTTTGTTTAGATCCTCATCGGGCAACTTGTAATATGTGTTGTAAAGTTTCTTCTATCAGCAGAAATTGTTCTCAATGCCAAATGGGTCGAGAGCTTTGCCCGGTGGAAGATTCTATCAATATTCCAACAGTTTTAATTTTTAGACATCCAATACAAACAATTTTACTGACTGTAGCTAGTTTTATCCTGATGTATATGCTCATAATTTTATA…
prohormone convertase 2 (PC2)	dd_Smed_v6_1566_0_1	t3	neural (8, 9, 20, 21, 23, 33)	TCGTTGCACACCTGTACCAT	CACTCCAACACCACAAATGC
carboxypeptidase D (CPD)	dd_Smed_v6_5718_0_1	sp6	neural (23)	CACGGAGGTTCCCTTGTAGC	CCGGTGTTAGAAGTCGCCAA	NNNNNNNNNNNNGTCGNATAATCTCCGTCGATTGCAGTAAATATATGATGGTTGATGCCTTTTACATTAATAGTGGCATT CGAAATCGGTCGTTGAGAAATTGTATCATGTACAAACCCTTTCAAACCCATATGGACTTGAGCCATGAAATTGATCAAAG AATATTTATTTTGATTCCAATATCTATTCAATTCTGATTTAAGTGGATATTTTTTACAACTGACTTCAACTGTTATTTCG AAACAATTGGAATTCATATAGTTCCAATCTTGCATTCCACCATTTACGGAATACCATTTAGCTCCGTTTGTTATTCCATT TGGAAACTTTTCAGTCTCTCCCGGGCATGGACCTCCAATTTTCATATTCTGATGAGCCATGCTATACGATTTAGC…
carboxypeptidase A/B-1 (CPA/B)	dd_Smed_v6_2541_0_1	t3	N/A	GAGAATGGCTTGGCGTTTCG	TTGCCGGTGACCCAACAATA	NNNNNNNNNNNGGCGTTTCGTCGGTTGTTTGGATATTGAATAAGTTGGTTTCTGGATTCAAGACAAATAATGCAGATGTT AAGGATATTTTAAACCGATTTGAAATCTATATTCTACCTATCACTAATCCAGATGGCTACGAGAAGACAAGGAAGGGAGG AAAAGACAGATTATGGAGAAAAAATACAATGCCTGTAGAAAATGGCTGCCTTGGAGTGGATCTAAACCGAAACTTTGATG CAGATTTTGGAAGAACTGGTGTTAGTTCGGATCCTTGTAACATCGTTTATCCAGGATCTCGGGCTTTCATTGCTCCAGAA ACTATAAATTTCAGAGATCTTGTTCTTTCAATAAAAGATAAGCTTAAACTGTTTGTTTCGTTCCATGCTTATTCA…
carboxypeptidase A/B/O-1 (CPA/B/O)	dd_Smed_v6_5999_0_1	sp6	cathepsin+ (10, 28, 31, 42)	TTCTGCTCACGGGAAATCCG	TCTCGCATGAATTCCCGCAT	NNNNNNNNNNNNCATCAATCNACAAGGTTGGTTTGCTGTCGTCTTTTGACATTTTAACTAAAATGATTTCCCGATTTTCC TCCGAATGTCCCAGTGTTTCTAGTTTCATAAAACTCACTTGCCTTGCCTTTTCATTCAACCATTGTTTGATTTCTACAAA TCTCATGTAGTAAGAAATGCTTCCTTGGTCAGTTCTTTGAAATTTTGTTTTAAAATATTGCCTTCTATTAATCAACTGTT CAAACTTAATTTTCCTGTCTAAATCATTTTTCATGATTCCAAAAGGAACATTTTCCACCCTTAAAAATGCTTTAACTTCA CTGAATATATTCTTACTGACAAGAAATAATCCGGATTTTCTGTCTTTAAATAGTTCCAATAAATCCAAGGAATCT…
Neuropeptide-encoding Genes:
Secreted peptide prohormone-14 (spp-14 )	dd_Smed_v6_6003_0_1	sp6	N/A	GGAAACGAAACGGCTTGGAT	TGTCTCCAGTTAAACACGATTCT	NNNNNNNNNNNNNNANNNNNATTCTNNTTCTGTCAATACGAAATCGCCAGNNNTGGAGCAAAGAAATAACAAAGTAGGAA GNNNATCACGACCCTGTCCAACTCATGCCGAAAACCTGTTACATTTCAATATACTATGATTGAAAGTCTAGCAAGTCGAA CACTTCATTTATCCAAATCACTTTGAAGCTTTGATATAGAATAAAAAACCACAAAATAATGCACCCTTCTCATTTTGGCC AAATAAAAGCATAAATGCAAAAAATGAAAACTATTGATTTCAATACAATTGACACTTAGTACTTGCAAAAGCCTGTGGCA ACAATCCGCTAATTGAATGATCCAAACGTCCTCCCAAATATGCACGTTTTCCCAAGTATGTTCGCCTTCCTAAAT…
Secred peptide prohormone-7 (spp-7)		t3		TATTTGTCGTCTTGTTTCTCTGC	ATTTGCGAATCCTGATCCGA	NNNNNNNNNNTTGTTTCTCTGCGTCGTGATGGCCATGTCGGAAATAGACAAACGGACTGTGGGATTCGGGTTCAATAGGA ATCTCCATCTTTACAAAAGGATGCTGGAAAAACGCCTCATCGACCCAATGACTTTCGGATCAGGATTCGCAAATAAGGTC TCCCTTTAGTGAGGGTTAATTCTCCCTATAGTGAGTCGTATTAGGATCCGGCGCGCCTAGCATAACCCCTTGGGGCCTCT AAACGGGTCTTGAGGGGTTTTTTGACGCGTCGATTTCGGCCTATTGGTTAAAAAATGAGCTGATTTAACAAAAATTTAAC GCGAATTTTAACAAAATTCAGGGCGCAAGGGCTGCTAAAGGAAGCGGAACACGTAGAAAGCCAGTCCGCAGAAAC…
Secreted peptide prohormone-6 (spp-6)		t3		TCGGTCCTCTTATTCATGGCA	TCAAAGGACCCAAGTTCATCA	NNNNNNNNNNNNNNNTGGCATTTGTCTGGCTGCCGGACTCGCGGAAATTGACAAACGGATTCCCGGAATCGGATTCAACA GGAACTTCGCAATTTATAAACGGATGCTGGAGAAACGCCTTATAGATCCAATGACATTCGGATACGGGTTTTCCAATCTG AAATGATGAACTTGGGTCCTTTGAAGGTCTCCCTTTAGTGAGGGTTAATTCTCCCTATAGTGAGTCGTATTAGGATCCGG CGCGCCTAGCATAACCCCTTGGGGCCTCTAAACGGGTCTTGAGGGGTTTTTTGACGCGTCGATTTCGGCCTATTGGTTAA AAAATGAGCTGATTTAACAAAAATTTAACGCGAATTTTAACAAAATTCAGGGCGCAAGGGCTGCTAAAGGAAGCG…
Secreted peptide prohormone-15 (spp-15)		t3		TGCAATTTAGATTTTCAAAGATGA	TCTGCCAAACATTATTGGATCA	NNNNNNNTNNNNATTTTTCANNANGACACATGTCACTTTACTTATAACTGTAGGTTTATTCCACGTCATATCTGGGTACC CACAGACCTATGAGCTTAATCAGTCTGATAGAGGATATTATCCGATCCTGTTTGACAAAAGATTTGATCCTATTCAATTT GGAAAACGATTTGATCCAATACAATTTGGTAAGCGATTTGATCCAATTCAATTTGGAAAAAGATTTGATCCTATACAATT TGGAAAACGATTTGATCCAATACAATTTGGTAAGCGATTTGATCCAATTCAATTTGGAAAACGATTTGATCCAATACAAT TTGGTAAGCGATTTGATCCGATTCAATTCGGAAAAAAATTTGATCCTATTCAATTTGGAAAAAGAAGGTCTCCCT…
Secreted peptide prohormone-20 (spp-20)	dd_Smed_v6_1178_0_1	sp6		tcgctcattatgaaattatccacaa	tcggtcacggtcaaagtaca	GNNNNNNNNNNGTACATTTTGTTTATTTCCCCAAACTGGACGTTTATATCCATGATATTTCCAATAACTAAAAGGCATGC TAACTGGTCTTTTGTTCATCATATTAAAATTGTATTTCCACCATGGAAATGGCATTGAGACTGGGCGTTTTTGGAATTTG TAGTAATCGGCCCATTTGAATGGCATGCTGACCGGTCTTTTGTCGACGGCACTCACTGCTACTACTAGGATAAGAAATGC AAATGCGACTAAGGATTTCATTTTAATATTTATACCAATGTTGATTGTCAAGAATTTTGTGGATAATTTCATAATGAGCG AAAGGTCTCCCTTTAGTGAGGGTTAATTCTCCCTATAGTGAGTCGTATTAGGATCCGGCGCGCCTAGCATAACCC…
QPCR Markers:
prog-1
smedw-1
prohormone convertase 2 (PC2)
vasa-1	dd_Smed_v6_1985			AATGGGACGGAATCTCCAGC	CGCGCAGCAGTGAATATCTG
bruno-like (bruli)	dd_Smed_v6_2592			ACAGCAATTTCCACATGCCAC	GCGGAGGTGTTAAATTTGGGC
carboxypeptidase E (CPE)	dd_Smed_v6_3059_0_1			TGTTGGAAACATGCACGGAA	GACCCACTCGTTACCAGCAA
PHM-1	dd_Smed_v6_2646_0_1			CCTAAAGTGAGGCCGACCAA	GTGATGCACTAGCTTTTGGGT
beta-tubulin	dd_smed_v6_44816_0_1			TGGCTGCTTGTGATCCAAGA	AAATTGCCGCAACAGTCAAATA
Other Primers Used:
ovo	dd_smed_v6_48430_0_1			CAACAACAATTTTGCCCTCA	GGTGCTCCTGAATGATGTGA
green flourescent protein (gfp)				ATGGTGAGCAAGGGCGAGGAGC	TTACTTGTACAGCTCGTCC
ChAT	dd_smed_v6_6208_0_1			GATCTCCTGCCACCAAAGAA	AACTCCATGACCCTGAATCG
prog-1	dd_smed_v6_332_0_1			TTGCGTTCGCGTATATTGAA	ATATTTATCCAGCGCGTCGT
smedwi-1	dd_smed_v6_659_0_1			CGTTCCTAAAGGCACAGCTC	TTGGATTAGCCCCATCTTTG
heterogenous nuclear ribonucleoprotein K (hnRNP K)	dd_1569_		RRG primers
